# Genomic library of *Bordetella*

**DOI:** 10.1101/2022.01.20.475763

**Authors:** Sébastien Bridel, Valérie Bouchez, Bryan Brancotte, Sofia Hauck, Nathalie Armatys, Annie Landier, Estelle Mühle, Sophie Guillot, Julie Toubiana, Martin C.J. Maiden, Keith A. Jolley, Sylvain Brisse

## Abstract

**Background:** The re-emergence of whooping cough and geographic disparities in vaccine escape or antimicrobial resistance dynamics, underline the importance of a unified definition of *Bordetella pertussis* strains. Understanding of the evolutionary adaptations of *Bordetella* pathogens to humans and animals requires comparative studies with environmental *bordetellae*.

**Methods:** We have set-up a unified library of *Bordetella* genomes by merging previously existing Oxford and Pasteur databases, importing genomes from public repositories, and developing harmonized genotyping schemes. We developed a genus-wide cgMLST genotyping scheme and incorporated a previous *B. pertussis* cgMLST scheme. Specific schemes were developed to define antigenic, virulence and macrolide resistance profiles. Genomic sequencing of 83 French *B. bronchiseptica* isolates and of *B. tumulicola, B. muralis* and *B. tumbae* type strains was performed.

**Results:** The public library currently includes 2,581 *Bordetella* isolates and their provenance data, and 2,084 genomes. The “classical Bordetella” (*B. bronchiseptica, B. parapertussis* and *B. pertussis*), which form a single genomic species (*B. bronchiseptica* genomic species, BbGS), were overrepresented (n=2,382). The phylogenetic analysis of *Bordetella* genomes associated the three novel species *B. tumulicola, B. muralis* and *B. tumbae* in a clade with *B. petrii* and revealed 18 yet undescribed species. A sister lineage of the classical *bordetellae*, provisionally named *Bbs* lineage II, was uncovered and may represent a novel species (average nucleotide identity with BbGS strains: ∼95%). It comprised strain HT200 from India, two strains of ‘genogroup 6’ from the USA and six clinical isolates from France; this lineage lacked *ptxP* and its fim2 gene was divergent. Within *B. pertussis*, vaccine antigen sequence types marked important phylogenetic subdivisions, and macrolide resistance markers (23S_rRNA allele 13 and fhaB3) confirmed the current restriction of this phenotype in China with few exceptions.

**Conclusions:** The genomic platform provides an expandable resource for unified genotyping of *Bordetella* strains and will facilitate collective evolutionary and epidemiological understanding of the re-emergence of whooping cough and other *Bordetella* infections.

**Data summary:** ***Bordetella* genomes list and accession numbers: Supplementary Table S4**

***Bordetella* genus phylogeny dataset (92 isolates):** https://bigsdb.pasteur.fr/cgi-bin/bigsdb/bigsdb.pl?db=pubmlst_bordetella_isolates&page=query&project_list=23&submit=1

***B. bronchiseptica* phylogeny dataset (213 isolates):** https://bigsdb.pasteur.fr/cgi-bin/bigsdb/bigsdb.pl?db=pubmlst_bordetella_isolates&page=query&project_list=24&submit=1

***B. pertussis* phylogeny (124 isolates):** https://bigsdb.pasteur.fr/cgi-bin/bigsdb/bigsdb.pl?db=pubmlst_bordetella_isolates&page=query&project_list=25&submit=1

iTOL interactive trees: https://itol.embl.de/shared/1l7Fw0AvKOoCF
