## Supplementary Table 1 for "Genomic library of *Bordetella*"

### Sheet: Feuil1
Table S1: Correspondence of allele identifiers for the five loci with modifications
Original locus identifier and allele in PubMLST	New locus identifier and allele in Pasteur database	Locus length
BORD005020_1	fim2_1	624
BORD005020_2	fim2_2	624
BORD005020_3	fim2_3	627
BORD005021_1	fim3_1	615
BORD005021_8	fim3_10	627
BORD005021_10	fim3_11	627
BORD005021_3	fim3_2	615
BORD005021_4	fim3_3	615
BORD005021_2	fim3_4	615
BORD005021_5	fim3_6	615
BORD005021_12	fim3_8	627
BORD005019_1	prn_1	2733
BORD005019_7	prn_11	2748
BORD005019_9	prn_2	2748
BORD005019_46	prn_24	2748
BORD005019_49	prn_25	2823
BORD005019_23	prn_3	2733
BORD005019_5	prn_4	2718
BORD005019_3	prn_54	2769
BORD005019_4	prn_6	2724
BORD005019_41	prn_7	2733
BORD005019_31	prn_9	2763
BORD005014_1	ptxA_1	810
BORD005014_18	ptxA_10	810
BORD005014_14	ptxA_11	810
BORD005014_3	ptxA_13	810
BORD005014_4	ptxA_2	810
BORD005014_5	ptxA_4	810
BORD005014_8	ptxA_5	810
BORD005014_9	ptxA_6	810
BORD005027_1	tcfA_1	2019
BORD005027_6	tcfA_13	1944
BORD005027_7	tcfA_14	1944
BORD005027_8	tcfA_15	1944
BORD005027_9	tcfA_16	1944
BORD005027_2	tcfA_2	1944
BORD005027_3	tcfA_3	1944
BORD005027_4	tcfA_4	1944
BORD005027_5	tcfA_8	1944
