## Supplementary Table 2 for "Genomic library of *Bordetella*"

### Sheet: Sheet1
Table S2: ANI values matrix for Bordetella genus with representative Bordetella genomes
	B. sp. FB_8	B. pseudohinzii	B. bronchiseptica (I-4)	Bordetella genogroup 7	B. hinzii	B. holmesii	B. parapertussis (I-3)	B. ansorpii	B. bronchiseptica (II)	B. bronchiseptica (I-1)	B. sp H050680373	B. trematum	Bordetella genogroup 1	B. muralis	B. tumbae	B. tumulicola	B. bronchialis	B. avium	B. sp. H567	B. sp. DE0060	B. sp. BOR01	B. sp. BT_1_9_2	B. sp BMC_SI_3	Bordetella genogroup 2	Bordetella genogroup 4	Bordetella genogroup 5	B. sp. AU19157	Bordetella genogroup 8	Bordetella genogroup 9	Bordetella genogroup 10	Bordetella genogroup 11	Bordetella genogroup 12	Bordetella genogroup 13	B. sputigena	B. flabilis	B. pertussis (I-2)	B. petrii
B. sp. FB_8	100	78.7023	78.8156	77.7094	78.381	76.9226	78.7438	79.0067	78.7729	78.5359	79.1641	77.7853	78.5665	75.7501	75.9716	75.9108	77.6408	76.8164	77.37	79.2283	77.9572	78.2929	78.8217	78.9031	76.0128	77.9958	77.5756	77.7439	77.0817	78.1567	77.2118	77.6519	79.049	77.4038	77.0216	78.855	78.3616
B. pseudohinzii	78.7072	100	82.0919	79.7425	92.8976	83.0652	81.9069	81.121	82.1718	81.7283	81.1412	82.0659	82.2202	76.8188	77.5082	77.411	79.3506	81.6327	78.8821	81.153	80.3053	80.8067	81.2749	81.4697	77.3721	81.2937	79.1336	79.3008	78.4973	80.11	78.7644	85.2985	80.8955	79.0805	78.5682	82.2411	80.6926
B. bronchiseptica (I-4)	78.7039	82.1783	100	80.8747	81.9363	79.2177	98.5537	81.5676	95.7658	98.3464	81.7608	80.8171	82.4837	76.992	77.3168	77.2672	79.6934	78.6635	79.2011	82.0259	81.281	81.8904	82.5897	82.9073	77.5542	81.43	79.4749	79.5921	79.0916	80.2974	78.9769	80.5173	81.8455	79.248	79.0644	98.4336	81.8536
Bordetella genogroup 7	77.5878	79.5821	80.7809	100	79.449	77.4706	80.5702	79.6403	80.7561	80.5011	79.7977	78.7222	79.8539	77.7383	78.1167	78.0604	78.4612	77.4224	78.0687	79.9331	82.8345	83.928	84.0991	82.9923	78.4036	79.1556	78.2394	78.3867	77.9043	78.5583	77.9302	78.4876	79.9339	78.0368	77.9172	80.7366	83.4727
B. hinzii	78.285	93.0779	82.1139	79.589	100	82.8248	81.7947	80.7382	82.0293	81.6044	80.8339	81.904	82.0414	76.7432	77.1385	76.9925	79.3101	81.3787	78.6613	80.9301	80.0276	80.3572	80.8758	81.3369	77.1399	80.9541	78.9607	79.1575	78.6668	79.8018	78.6065	85.0992	80.8061	78.8958	78.3772	82.0909	80.3959
B. holmesii	76.8655	83.2141	79.5803	77.7143	83.0757	100	79.3179	78.1481	79.4537	79.3376	78.2963	79.5542	79.1523	76.4234	76.622	76.6128	77.0109	79.9402	76.7969	78.1808	78.0115	77.9807	78.4008	78.4707	76.8168	78.8509	77.0021	76.9734	76.7288	77.4771	76.7337	85.0195	78.1388	76.8423	76.818	79.8663	78.0458
B. parapertussis (I-3)	78.6751	82.089	98.508	80.8718	81.7948	79.1853	100	81.554	95.567	99.0365	81.7939	80.7851	82.4798	77.102	77.4178	77.3379	79.618	78.6461	79.3149	82.0328	81.3785	81.8559	82.5405	82.8251	77.5839	81.4389	79.5432	79.6861	79.1385	80.3	79.0213	80.5265	81.8356	79.2399	79.0149	98.2898	81.8544
B. ansorpii	78.8067	80.8405	81.4551	79.4801	80.4518	77.8231	81.2034	100	81.3225	80.949	93.4173	79.2623	81.6849	77.0098	77.3672	77.4178	79.3646	77.5313	78.7428	88.6045	80.2337	81.121	81.3916	81.4139	76.9979	80.5564	79.1468	79.4439	78.6207	80.1585	78.8072	79.1743	85.3396	78.9505	78.4734	81.4367	80.7981
B. bronchiseptica (II)	78.7668	82.2292	95.7738	80.7996	81.8489	79.0906	95.6129	81.5114	100	96.2477	81.7164	80.8039	82.4983	77.0023	77.3619	77.3204	79.6863	78.5989	79.2144	81.9486	81.2332	81.8111	82.6501	82.9189	77.5226	81.4599	79.4722	79.6017	79.058	80.2688	78.9964	80.503	81.8063	79.2871	79.046	95.2639	81.7762
B. bronchiseptica(I-1)	78.6462	82.0281	98.3251	80.7239	81.8091	79.1187	99.0014	81.369	96.262	100	81.5944	80.6497	82.4523	77.0124	77.3521	77.2626	79.6481	78.6353	79.111	81.9435	81.187	81.7337	82.5622	82.72	77.4132	81.3111	79.4697	79.5503	78.9986	80.2264	78.9299	80.4906	81.7918	79.1625	78.9681	98.1559	81.7042
B. sp H050680373	78.9122	80.9714	81.4238	79.6405	80.3482	77.8422	81.2762	93.5037	81.4082	81.0082	100	79.2947	81.5296	76.8281	77.4037	77.386	79.5107	77.6211	78.7221	88.4258	80.2448	81.2461	81.4416	81.5553	76.9693	80.5104	79.3763	79.4962	78.794	80.2916	79.6289	79.2941	85.1198	79.0014	78.5207	81.4434	80.9731
B. trematum	77.756	81.9401	80.8957	78.6395	81.7453	79.3724	80.5163	79.4507	80.7959	80.4692	79.5495	100	80.5733	76.4801	76.6456	76.6799	78.0744	79.5102	77.627	79.5606	79.0319	79.4236	79.8352	80.1394	76.8627	79.8356	77.8324	77.9958	77.4472	78.5295	77.4638	80.988	79.3643	77.7578	77.5155	80.8001	79.4083
Bordetella genogroup 1	78.7001	82.4431	82.753	80.1211	81.9934	79.028	82.4893	82.0226	82.6552	82.2363	82.1695	80.6687	100	76.7147	77.1885	77.1529	79.4481	78.7705	78.9374	82.2817	80.4681	81.0547	81.8797	82.0536	77.4236	86.1144	79.4082	79.5838	78.8882	80.3396	78.7516	80.7028	81.888	79.1361	78.7727	82.7027	81.1041
B. muralis	75.6306	76.6594	76.8848	77.5473	76.5604	76.1615	76.8597	76.8163	76.7857	76.8076	76.7582	76.3379	76.5796	100	80.1587	80.0282	75.8313	76.189	75.7346	76.6192	78.5923	78.7419	78.9248	78.2474	79.6551	76.5563	75.7459	75.8076	75.7358	75.9809	75.8796	76.3958	76.7571	75.847	75.815	77.0076	78.6544
B. tumbae	75.8873	77.1784	77.2769	77.9422	76.908	76.5383	77.1646	77.2785	77.259	77.1891	77.293	76.5353	76.9872	80.0945	100	90.9542	76.0255	76.5241	75.8941	76.8618	78.4849	78.6374	78.8408	78.6859	91.3789	76.9424	75.9616	76.0169	75.9447	76.273	76.1717	76.7473	77.0769	75.9732	75.7452	77.3801	78.7241
B. tumulicola	75.7496	77.1561	77.0061	77.7927	76.8292	76.3568	77.0497	77.26	77.1169	77.0482	77.1292	76.4238	76.8355	79.9721	90.9672	100	75.8859	76.4017	75.7532	76.7499	78.3745	78.577	78.6126	78.3484	90.8038	76.8694	75.9155	75.9636	75.8329	76.131	76.1502	76.7532	77.0904	75.8839	75.7271	77.1684	78.6853
B. bronchialis	77.512	79.1553	79.5186	78.2914	79.0391	76.7439	79.2001	79.1938	79.4491	79.2193	79.4911	77.8402	79.1643	75.885	76.0954	76.056	100	76.6053	84.7085	79.9375	78.644	79.0198	79.8215	79.8891	76.1344	78.3895	84.4521	84.5775	81.8914	80.7682	84.2566	77.8161	79.5943	84.5437	82.0856	79.4715	78.8574
B. avium	76.6958	81.6568	78.7562	77.4731	81.46	79.8781	78.6529	77.7748	78.6794	78.5671	77.8251	79.7232	78.7383	76.3566	76.665	76.563	76.812	100	76.6622	77.8439	77.6598	77.851	78.055	78.0618	76.7239	78.6175	76.8167	76.8558	76.6323	77.1838	76.4775	80.8127	77.8245	76.8161	76.4407	78.7287	77.8175
B. sp. H567	77.1765	78.6757	79.2286	77.9349	78.4404	76.5457	78.9026	78.7116	79.1046	78.711	78.9255	77.5325	78.6496	75.8202	75.9625	75.8387	84.7665	76.5445	100	79.3566	78.3806	78.6096	79.442	79.485	76.049	77.8555	83.9673	84.0647	81.6742	80.295	85.6475	77.4848	78.9833	84.0359	81.6661	78.9898	78.5727
B. sp. DE0060	79.1254	81.1724	82.0527	80.0257	80.9162	77.9707	81.8573	88.629	82.0174	81.7312	88.7249	79.5663	82.2414	76.7057	77.0436	76.8791	80.1001	77.6893	79.4805	100	80.5944	81.1686	82.1524	82.2549	77.0918	81.0081	79.9969	80.0507	79.0977	80.776	79.2051	79.4911	85.7527	79.6664	79.2205	82.1041	81.0378
B. sp. BOR01	77.7416	79.9948	81.2044	82.6454	79.7107	77.6108	80.8239	80.0871	81.0168	80.7097	80.2472	78.7817	80.0544	78.706	78.5289	78.5091	78.6559	77.382	78.3722	80.3098	100	85.7387	87.485	84.6123	78.5778	79.4352	78.4173	78.5504	77.9452	79.0091	78.0442	78.7529	80.2368	78.2049	78.0814	81.0151	85.6833
B. sp. BT_1_9_2	78.1231	80.5306	81.7269	83.8436	79.9712	77.7115	81.4109	81.1136	81.6819	81.2234	81.3386	79.3189	80.6865	78.8563	78.7671	78.8212	78.8814	77.7383	78.5878	80.9196	85.9301	100	88.2434	84.7811	78.5874	79.8132	78.7352	78.8283	78.4289	79.4106	78.6265	78.9015	81.1719	78.5841	78.2745	81.6943	87.0649
B. sp BMC_SI_3	78.7541	81.4311	82.8422	84.2114	80.9525	78.2999	82.6113	81.6027	82.8724	82.4141	81.8134	80.0842	81.8044	79.2188	79.0777	78.9458	80.071	78.1071	79.6793	82.2647	87.8001	88.5185	100	86.5394	79.3216	80.7612	79.7998	80.0287	79.3768	80.2932	79.2459	79.7244	81.9719	79.5563	79.3264	82.815	90.3126
Bordetella genogroup 2	78.8982	81.4408	83.0011	83.0109	81.2857	78.2979	82.7366	81.7331	83.017	82.4578	81.8949	80.3112	82.0908	78.4917	78.8635	78.6672	80.1651	77.9126	79.6152	82.3482	85.0169	85.2227	86.5645	100	78.9755	80.9182	79.8829	80.0047	79.5021	80.5917	79.3522	79.8293	82.0623	79.7227	79.4401	82.9776	85.3993
Bordetella genogroup 4	75.9769	77.1625	77.3043	78.1687	77.004	76.662	77.3625	76.9034	77.3858	77.265	76.891	76.6356	77.2229	79.6891	91.3854	90.7955	76.0871	76.5571	75.9613	76.9681	78.4826	78.4921	79.0104	78.7037	100	77.1384	76.0466	76.1032	76.0254	76.2628	75.9594	76.8931	76.9524	76.1096	75.8356	77.5056	78.6117
Bordetella genogroup 5	77.8887	81.3338	81.5034	79.3447	81.0459	78.7374	81.2795	80.7029	81.4717	81.1909	80.8527	79.7877	86.1008	76.7356	77.0342	77.0341	78.5405	78.5163	78.1032	80.9449	79.6677	80.0252	80.716	80.9937	77.2695	100	78.3952	78.6384	78.0737	79.2235	77.8855	80.062	80.8724	78.199	77.886	81.5383	80.1025
B. sp. AU19157	77.3021	78.8217	79.2837	78.0078	78.7446	76.64	78.8866	79.0936	79.1915	78.9034	79.4157	77.6136	78.9727	75.8077	75.9843	76.0191	84.3203	76.5786	83.8744	79.7161	78.4426	78.727	79.4235	79.4703	76.044	78.0726	100	94.0236	81.357	80.6824	83.8026	77.6199	79.2882	88.1638	81.4236	79.1107	78.6234
Bordetella genogroup 8	77.434	79.0762	79.5447	78.2545	78.9059	76.707	79.2391	79.4145	79.5867	79.2109	79.6933	77.8739	79.196	75.86	76.0526	76.0509	84.519	76.5932	84.206	79.9202	78.6098	78.9887	79.7333	79.7883	76.1669	78.4185	94.0838	100	81.5578	80.975	83.9437	77.8008	79.4893	88.29	81.6976	79.481	78.8649
Bordetella genogroup 9	77.0028	78.3662	78.9864	77.8839	78.4863	76.6859	78.745	78.7082	78.9017	78.6992	78.7718	77.422	78.6355	75.9018	76.1243	76.0746	82.0008	76.6253	81.6686	78.9639	78.1219	78.4715	79.0796	79.3701	76.1331	77.964	81.4295	81.5474	100	79.9865	81.1572	77.376	78.9922	81.4071	81.1264	78.9307	78.5732
Bordetella genogroup 10	77.7996	79.7459	80.2195	78.3341	79.5679	76.9825	79.7877	80.0112	80.0474	79.6453	80.3315	78.3314	79.9172	75.9448	76.1955	76.1533	80.6884	76.8648	80.1192	80.6138	79.0102	79.3436	79.963	80.2234	76.2438	79.0321	80.5606	80.7506	79.8362	100	79.9226	78.2986	79.7863	80.3843	79.6996	80.1361	79.1058
Bordetella genogroup 11	76.8871	78.4539	78.7953	77.6945	78.2446	76.4061	78.5193	78.5657	78.7095	78.4765	79.502	77.2466	78.4034	75.8733	76.1927	76.1868	84.1488	76.2554	85.6104	78.9516	78.0794	78.521	78.9747	79.0568	75.9373	77.6408	83.7338	83.8094	81.0404	79.9658	100	77.2508	78.8058	83.8584	81.2311	78.634	78.6077
Bordetella genogroup 12	77.5168	85.1471	80.5211	78.4321	84.8578	84.8062	80.1341	79.219	80.475	80.143	79.3113	80.8777	80.3716	76.5258	76.9552	76.9702	77.9432	80.6157	77.4898	79.349	78.712	78.9379	79.5076	79.5691	77.0282	79.9806	77.7811	77.8216	77.3969	78.4453	77.3075	100	79.1879	77.6301	77.3164	80.5103	79.096
Bordetella genogroup 13	78.818	80.8285	81.7429	79.8567	80.4696	77.813	81.4507	85.3066	81.6553	81.2805	85.1645	79.2371	81.5058	76.9061	77.112	77.3195	79.6369	77.6276	78.9832	85.4674	80.3151	81.1922	81.5994	81.7648	76.9771	80.6615	79.3569	79.4987	78.8094	79.8435	79.0087	79.1442	100	79.1874	78.7645	81.6358	81.0657
B. sputigena	77.1452	78.8208	79.1548	77.8441	78.7071	76.6345	78.9819	78.838	79.1911	78.8322	79.1447	77.5912	78.7925	75.8793	75.9667	75.9155	84.5552	76.6	84.0143	79.4562	78.2669	78.6611	79.3804	79.4778	76.1148	78.0556	88.1842	88.3253	81.3743	80.5086	83.9257	77.6346	79.1663	100	81.4248	79.1174	78.4848
B. flabilis	76.7946	78.277	78.7819	77.6471	78.1102	76.5546	78.4982	78.3492	78.7682	78.449	78.5083	77.3515	78.354	75.8267	75.7339	75.7382	81.9999	76.2205	81.6227	78.9709	78.0078	78.19	78.9278	79.0313	75.8253	77.5658	81.4604	81.6938	80.9195	79.7094	81.157	77.2804	78.5631	81.3806	100	78.5638	78.1417
B. pertussis (I-2)	79.0073	82.2968	98.6118	80.8322	82.063	79.9852	98.4365	81.6545	95.459	98.2559	81.9431	80.962	82.7235	77.3038	77.6309	77.5257	79.8034	78.8879	79.3749	82.0889	81.4323	82.1541	82.7398	83.0261	77.7888	81.4691	79.5691	79.7328	79.162	80.5171	79.0662	80.6803	81.9715	79.3218	79.2287	100	81.8716
B. petrii	78.2452	80.6019	81.7411	83.4454	80.2476	77.8717	81.5304	81.0165	81.6009	81.3221	81.2212	79.3053	80.8685	78.8886	79.018	79.0828	79.06	77.6696	78.5144	80.9013	85.789	87.1524	90.1661	85.1019	78.7734	79.8207	78.7727	78.9534	78.5842	79.3369	78.8533	79.0743	81.2196	78.603	78.3511	81.699	100
