## Supplementary Table 3 for "Genomic library of *Bordetella*"

### Sheet: Feuil1
Table S3: Main alleles of loci within the virulence related schemes observed in the specified BbGS sublineages
	Locus id	Common locus name	Locus length (bp)	Total alleles numbers	Bp (I-2)	Bpphu (I-3)	Bppov	Bbs (I-1)	Bbs (I-4)	Bbs (II)
Bp-vaccine antigen	fim2	BP1119	624	15	1	/	/	/	/	/
	fim3	BP1568	615	36	1.2	10	22	8.12	11	14
	ptxP	/	198	40	1.3	/	27	13,25,40	/	/
	ptxA=ptxS1	BP3783	810	37	1,2,5	13	27	11,15,25	/	12
	ptxB=ptxS2	BP3784	396	23	1.6	3	10	2,12,11,18	/	5
	ptxC=ptxS3	BP3785	684	19	1.4	3	3	2,11,10	/	5
	ptxD=ptxS4	BP3786	396	23	1.6	3	10	2,12,11,18	/	5
	ptxE=ptxS5	BP3787	362	18	3	3	3	2,3,10	/	16
	fhaB-2400_5500	partial BP1879	3151	100	1,3,4	15	29	highly diverse
Other toxins	dnt	BP3439	4395-4398	50	1	3	/	2.8	10	/
	cyaA	BP0760	5121	78	4.7	3	37	2.17	11.32	/
Autotransporters	bapC	BP2738	2712	53	1	11.18	/	2	4,12,13	diverse
	brkA	BP3494	3033	59	1	31	15	4.9	5,6,7,19	diverse
	prn	BP1054	2718-2823	131	1,2,3	54	86	74.75	diverse	/
	tcfA	BP1201	2019	36	2,3,9	/	/	/	/	/
	vag8	BP2315	2748	48	1.4	3	/	2.9	10,11,31	/
T3SS	bteA	BP0500	1971-1977	54	1	3	2	2,13,15	20	diverse
	bopB	BP2252	1203	50	1	3	25	2.8	5,10,11	41
	bopD	BP2253	942	53	1	3	29	4,21,22	33,6,23	diverse
	bopN	BP2257	1086-1098	47	1	3	31	3.5	7,32,34,35	diverse
	bsp22	BP2256	597-618	18	1	2	12	3	5.14	6.4
Phase biology genes	bipA	BP1112	4737	15	3	/	/	2.7	/	/
	bvgA	BP1878	630	39	1	4	22	3.9	6,10,18	diverse
	bvgS	BP1877	3717	107	4,5,9	3	47	2.26	diverse	diverse
