## Supplementary Table 4 for "Genomic library of *Bordetella*"

### Sheet: Feuil1
Table S4: Bordetella genomes list and accession numbers
BIGSdb ID	isolate	species	project	country	year	host	used in ANI analysis	aliases
1919	NCTC13364T	B. ansorpii	I	Germany		Homo sapiens	yes	GCF_900078315.1; SAMEA1982600; SMC-8986T
2171	H050680373	B. ansorpii	I	UK		Homo sapiens		FKIF01; GCA_900078705.1; SAMEA3906486
509	197N	B. avium	I	USA	1980	poultry	yes	AM167904; NC_010645; PRJNA27; PRJNA61563
2172	BA8	B. avium	I	Germany		wild turkey		GCA_003581405.1; QVSX01; SAMN09869317; TIHOHA_BA8_1.0
2692	Hinz 591-77T	B. avium	I	Germany		Meleagris gallopavo		ATCC35086T; CCUG13726T; DSM1133T; HAMBI2160; LMG1852T; SAMN09869318; TIHOHA_BA9_1.0
284	AU17976	B. bronchialis	I	USA	2009	Homo sapiens	yes	ASM167674v1; GCA_001676745.1; SAMN05257179
2691	AU3182T	B. bronchialis	I	USA	2001	Homo sapiens		ASM167670v1; CCUG56828T; GCF_001676705.1; LMG28640T; SAMN05257177
505	RB50	B. bronchiseptica	I,II	USA		rabbit		BX470250; GCF_000195675.1; NC_002927; PRJNA24; PRJNA57613
600	I124	B. bronchiseptica	I,II	USA	2012	Homo sapiens		ERR380644; WTCHG_45803_290
601	D756	B. bronchiseptica	II	USA	2000	Homo sapiens		ERR380639; WTCHG_45803_285
602	D988	B. bronchiseptica	II	USA	1966	Homo sapiens		ERR380640; WTCHG_45803_286
603	E007	B. bronchiseptica	II	USA	1968	Homo sapiens		ERR380641; WTCHG_45803_287
604	E020	B. bronchiseptica	I,II	USA	1974	Homo sapiens		ERR380642; WTCHG_45803_288
605	H247	B. bronchiseptica	II	USA	2008	Homo sapiens		ERR380643; WTCHG_45803_289
894	SBL-F6116	B. bronchiseptica	II	USA		Homo sapiens		SAMN02231291; SRR931857
895	RB630	B. bronchiseptica	I,II	Hungary	1987	rabbit		SRR931858 SAMN02231292
899	MO275	B. bronchiseptica	II	Unknown		Homo sapiens		SAMN02231297; SRR931863
900	MO221	B. bronchiseptica	II	USA		Homo sapiens		SAMN02231425; SRR931865
904	MBORD731	B. bronchiseptica	II	Denmark		horse		SAMN02231430; SRR931870
905	MBORD762	B. bronchiseptica	II	Ireland		guinea pig		SAMN02231431; SRR931871
906	MBORD681	B. bronchiseptica	II	Australia		koala		SAMN02231433; SRR931873
907	MBORD698	B. bronchiseptica	II	Australia		koala		SAMN02231434; SRR931874
909	MBORD678	B. bronchiseptica	II	Unknown		guinea pig		SAMN02231436; SRR931876
911	MBORD665	B. bronchiseptica	II	Unknown		guinea pig		SAMN02231439; SRR931880
919	F2	B. bronchiseptica	II	USA	2004	turkey		SAMN02231450; SRR931891
945	CARE970018BB	B. bronchiseptica	II	USA		pig		SAMN02263910; SRR942675
950	SAMEA1682491	B. bronchiseptica	II	Unknown				ERR225613
951	SAMEA168248	B. bronchiseptica	II	Unknown				ERR225614
1029	F-1	B. bronchiseptica	II	Unknown				SRR942660
1036	253	B. bronchiseptica	I,II	Unknown				NC_019382.1; PRJEB138; PRJNA178913; SAMEA2272388
1037	MO149	B. bronchiseptica	I,II	Unknown			yes	NC_018829.1; PRJEA177517; PRJEB141; SAMEA2272800
1039	1289	B. bronchiseptica	I,II	Unknown				CAKS01; GCA_000313085.1; PRJEB139; PRJNA182956; SAMEA2272559
1040	Bbr77	B. bronchiseptica	II	Unknown				CAKU01; GCA_000313065.1; PRJEB142; PRJNA182958; SAMEA2272065
1041	D445	B. bronchiseptica	I,II	Unknown				CAKT01; GCA_000312945.1; PRJEB140; PRJNA182957
1090	00-P-2730	B. bronchiseptica	II	USA	2000	Homo sapiens		GCA_000662075.1; JGWG01; PRJNA202110; SAMN02231541
1091	00-P-2796	B. bronchiseptica	II	USA	2001	Homo sapiens		GCA_000662095.1; JGWH01; PRJNA202111; SAMN02231538
1092	345	B. bronchiseptica	II	USA		Homo sapiens		GCA_000662335.1; JGWJ01; PRJNA202193; SAMN02263907
1093	3E44	B. bronchiseptica	II	USA		rabbit		GCA_000662135.1; JGWK01; PRJNA202112; SAMN02263903
1094	7E71	B. bronchiseptica	II	USA		horse		GCA_000662155.1; JGWL01; PRJNA202113; SAMN02263899
1095	980	B. bronchiseptica	II	Unknown				GCA_000662115.1; JGWM01; PRJNA237081; SAMN02614571
1096	980-2	B. bronchiseptica	II	Unknown				GCA_000648985.1; JHOK01; PRJNA237089; SAMN02614572
1097	99-R-0433	B. bronchiseptica	I,II	USA		Homo sapiens		GCA_000662055.1; JGWN01; PRJNA202114; SAMN02263892
1098	A1-7	B. bronchiseptica	II	Unknown				GCA_000690335.1; JGWO01; PRJNA237082; SAMN02614573
1099	ATCC10580	B. bronchiseptica	II	USA		dog		03127; GCA_000746565.1; JMRX01; PRJNA243868; SAMN02767257
1100	CA90BB02	B. bronchiseptica	II	USA	1990	turkey		GCA_000649165.1; JHBU01; PRJNA202128; SAMN02231449
1101	CA90BB1334	B. bronchiseptica	II	USA	1990	turkey		GCA_000690435.1; JGWR01; PRJNA202115; SAMN02263909
1102	D993	B. bronchiseptica	II	Unknown		Homo sapiens		GCA_000690195.1; JGWV01; PRJNA237085; SAMN02614578
1103	E010	B. bronchiseptica	II	Unknown		Homo sapiens		GCA_000690235.1; JGWW01; PRJNA237090; SAMN02614580
1104	E012	B. bronchiseptica	II	Unknown		Homo sapiens		GCA_000689695.1; JGWX01; PRJNA237086; SAMN02614581
1105	E013	B. bronchiseptica	II	Unknown		Homo sapiens		GCA_000689715.1; JGWY01; PRJNA237091; SAMN02614582
1106	E014	B. bronchiseptica	II	Unknown		Homo sapiens		GCA_000689735.1; JGWZ01; PRJNA237087; SAMN02614583
1107	F4563	B. bronchiseptica	II	USA	2004	Homo sapiens		GCA_000690115.1; JGXC01; PRJNA202126; SAMN02231451
1108	GA96-01	B. bronchiseptica	II	Unknown		Homo sapiens		GCA_000690135.1; JGXD01; PRJNA202127; SAMN02231542
1109	M435/02/3	B. bronchiseptica	II	UK	2002	seal		GCA_000690175.1; JGXE01; PRJNA202129; SAMN02231460
1111	MBORD595	B. bronchiseptica	II	USA		dog		GCA_000690475.1; JGXH01; PRJNA202132; SAMN02231441
1112	MBORD624	B. bronchiseptica	II	USA		horse		GCA_000690295.1; JGXI01; PRJNA202133; SAMN02231442
1113	MBORD632	B. bronchiseptica	II	USA		horse		GCA_000690275.1; JGXJ01; PRJNA202134; SAMN02231443
1114	MBORD635	B. bronchiseptica	II	USA		cat		GCA_000690315.1; JGXK01; PRJNA202135; SAMN02231440
1116	MBORD668	B. bronchiseptica	II	USA		guinea pig		GCA_000689755.1; JGXM01; PRJNA202137; SAMN02231437
1117	MBORD675	B. bronchiseptica	II	Germany		Homo sapiens		GCA_000689815.1; JGXO01; PRJNA202139; SAMN02231435
1118	MBORD707	B. bronchiseptica	I, II	USA		turkey		GCA_000689875.1; JGXR01; PRJNA202143; SAMN02231432
1119	MBORD782	B. bronchiseptica	II	The Netherlands		cat		GCA_000689915.1; JGXT01; PRJNA202146; SAMN02231429
1120	MBORD839	B. bronchiseptica	II	Switzerland		dog		GCA_000689675.1; JGXV01; PRJNA202148; SAMN02231427
1121	MBORD901	B. bronchiseptica	II	Germany		turkey		GCA_000690515.1; JGXX01; PRJNA202150; SAMN02231424
1124	OSU054	B. bronchiseptica	II	USA		Homo sapiens		GCA_000648965.1; JHBZ01; PRJNA202197; SAMN02231293
1125	OSU095	B. bronchiseptica	II	USA	1984	turkey		GCA_000689955.1; JGXY01; PRJNA202153; SAMN02231296
1127	RB630	B. bronchiseptica	II	Hungary	1987	rabbit		GCA_000689995.1; JGYA01; PRJNA202155; SAMN02231292
1128	SBL-F6116	B. bronchiseptica	I, II	USA		Homo sapiens		GCA_000690755.1; JHBT01; PRJNA202156; SAMN02231291
1129	SO10328	B. bronchiseptica	I, II	USA		sea otter		GCA_000690015.1; JGYB01; PRJNA202157; SAMN02231287
1404	E006	B. bronchiseptica	II	Unknown		Homo sapiens		SAMN02614579; SRR1167834
1409	MBORD626	B. bronchiseptica	II	USA		leopard		SAMN02614584; SRR1167839
1410	D756	B. bronchiseptica	II	USA	2000	Homo sapiens		SAMN02614576; SRR1167849
1411	804	B. bronchiseptica	II	Unknown	2005	guinea pig		SAMN02687625; SRR1190487
1419	M85/00/2	B. bronchiseptica	II	Unknown	2000	seal		SAMN02231461; SRR931904
1427	MBORD591	B. bronchiseptica	II	USA		dog		SAMN02231519; SRR932120
1429	SRR932171	B. bronchiseptica	II	Unknown				SAMN02614581
1430	SRR932174	B. bronchiseptica	II	Unknown				SAMN02231536
1822	31-N1	B. bronchiseptica	II	Italy	2015	fox
1823	67-N3	B. bronchiseptica	II	Italy	2015	fox
1824	69-F1	B. bronchiseptica	II	Italy	2015	fox
1916	NCTC10543	B. bronchiseptica	I, II		1952	rabbit		GCF_900636925.1; SAMEA3893452
2135	D989	B. bronchiseptica	II			Homo sapiens		GCF_000690215.1; GCF_000690215.2; SAMN02614577
2136	B18-5 (C3)	B. bronchiseptica	II	Unknown				GCF_000690355.1; GCF_000690355.2; SAMN02614574
2137	B20-10725633	B. bronchiseptica	II	USA	2006	rabbit		C4; GCF_000690395.1; GCF_000690395.2; SAMN02614575
2139	S798	B. bronchiseptica	II	Japan		missing		GCF_000829175.1
2140	FDAARGOS_176	B. bronchiseptica	II	USA	1994	rabbit		ATCC:BAA-588D-5; GCA_001559055.1; GCF_001559055.1; SAMN03996258
2141	NBRC 13691	B. bronchiseptica	II			missing		GCF_001598655.1
2142	I328	B. bronchiseptica	I, II	USA		Homo sapiens		GCF_001704355.1
2143	SH02	B. bronchiseptica	II	China		pig		GCF_002750715.1
2144	SH04	B. bronchiseptica	II	China		pig		GCF_002750725.1
2145	SH05	B. bronchiseptica	II	China		pig		GCF_002750775.1
2146	SH03	B. bronchiseptica	II	China		pig		GCF_002750785.1
2147	SH01	B. bronchiseptica	II	China		pig		GCF_002751245.1
2148	A310	B. bronchiseptica	II	USA		Homo sapiens		GCF_002859225.1
2149	OSU553	B. bronchiseptica	II	USA	1983	turkey		F709; GCF_003184465.1; SAMN06756669
2150	D973	B. bronchiseptica	II	USA		Homo sapiens		GCF_003184485.1
2151	E001	B. bronchiseptica	II	USA		Homo sapiens		GCF_003186205.1
2152	I943	B. bronchiseptica	II	USA		Homo sapiens		GCF_003186595.1
2153	D755	B. bronchiseptica	II	USA		Homo sapiens		GCF_003186685.1
2154	KACC 11941	B. bronchiseptica	II			dog		GCF_003428275.1
2155	FDAARGOS_542	B. bronchiseptica	II	USA		Homo sapiens		GCF_003937715.1
2156	FDAARGOS_543	B. bronchiseptica	II	USA		Homo sapiens		GCF_003938745.1
2157	D448	B. bronchiseptica	II	USA		missing		GCF_004006735.1
2158	A345	B. bronchiseptica	II	USA		Homo sapiens		GCF_004006815.1
2159	D987	B. bronchiseptica	II	USA		Homo sapiens		GCF_004006935.1
2160	E016	B. bronchiseptica	II	USA		Homo sapiens		GCF_004634565.1
2161	FDAARGOS_634	B. bronchiseptica	II	USA		Homo sapiens		GCF_008693665.1
2162	FMDBb1	B. bronchiseptica	II	China		deer		GCF_008830165.1
2163	LSBSG1	B. bronchiseptica	II	China		deer		GCF_008830705.1
2164	KVNON-570	B. bronchiseptica	II	South Korea		cat		GCF_011305335.1
2165	FDAARGOS_693	B. bronchiseptica	II	USA		Homo sapiens		GCF_012273255.1
2166	NCTC452T	B. bronchiseptica	I, II	Unknown		dog	yes	ATCC19395T; CCM6082T; CCUG219T; CIP55.110T; DSM13414T; GCF_900445725.1; LMG1232; SAMEA53434168
2167	NCTC10542	B. bronchiseptica	II	UK		rabbit		GCF_900445815.1
2168	NCTC8344	B. bronchiseptica	II			not available		GCF_900637995.1
2169	NCTC8762	B. bronchiseptica	II	UK		Homo sapiens		GCF_901482585.1
2254	FR6932	B. bronchiseptica	II	France	2020			PRJEB49946
2255	FR6924	B. bronchiseptica	II	France	2020			PRJEB49946
2256	FR6900	B. bronchiseptica	II	France	2020			PRJEB49946
2257	FR6893	B. bronchiseptica	II	France	2019			PRJEB49946
2258	FR6816	B. bronchiseptica	I, II	France	2019			PRJEB49946
2259	FR6793	B. bronchiseptica	II	France	2019			PRJEB49946
2260	FR6773	B. bronchiseptica	II	France	2019			PRJEB49946
2261	FR6768	B. bronchiseptica	II	France	2019			PRJEB49946
2314	FR3670	B. bronchiseptica	II	France		Homo sapiens		PRJEB49946
2315	FR4677	B. bronchiseptica	II	France		Homo sapiens		PRJEB49946
2316	FR4678	B. bronchiseptica	II	France				PRJEB49946
2317	FR4679	B. bronchiseptica	II	France				PRJEB49946
2318	FR4730	B. bronchiseptica	II	France		Homo sapiens		PRJEB49946
2319	FR4858	B. bronchiseptica	II	France		Homo sapiens		PRJEB49946
2320	FR4885	B. bronchiseptica	I, II	France		Homo sapiens		PRJEB49946
2321	FR4921	B. bronchiseptica	II	France		Homo sapiens		PRJEB49946
2322	FR5004	B. bronchiseptica	II	France		Homo sapiens		PRJEB49946
2323	FR5049	B. bronchiseptica	II	France		Homo sapiens		PRJEB49946
2324	FR5087	B. bronchiseptica	II	France		Homo sapiens		PRJEB49946
2325	FR5175	B. bronchiseptica	II	France		Homo sapiens		PRJEB49946
2326	FR5205	B. bronchiseptica	II	France		Homo sapiens		PRJEB49946
2327	FR5307	B. bronchiseptica	II	France		Homo sapiens		PRJEB49946
2328	FR5315	B. bronchiseptica	II	France		Homo sapiens		PRJEB49946
2329	FR5518	B. bronchiseptica	II	France		Homo sapiens		PRJEB49946
2330	FR5530	B. bronchiseptica	II	France		Homo sapiens		PRJEB49946
2331	FR5545	B. bronchiseptica	II	France		Homo sapiens		PRJEB49946
2332	FR5582	B. bronchiseptica	II	France		Homo sapiens		PRJEB49946
2333	FR5704	B. bronchiseptica	II	France		Homo sapiens		PRJEB49946
2334	FR5705	B. bronchiseptica	II	France		Homo sapiens		PRJEB49946
2335	FR5706	B. bronchiseptica	II	France		Homo sapiens		PRJEB49946
2336	FR5707	B. bronchiseptica	II	France		Homo sapiens		PRJEB49946
2337	FR5757	B. bronchiseptica	II	France		Homo sapiens		PRJEB49946
2338	FR5759	B. bronchiseptica	I, II	France		Homo sapiens		PRJEB49946
2339	FR5820	B. bronchiseptica	II	France		Homo sapiens		PRJEB49946
2340	FR5822	B. bronchiseptica	II	France		Homo sapiens		PRJEB49946
2341	FR5823	B. bronchiseptica	II	France		Homo sapiens		PRJEB49946
2342	FR5824	B. bronchiseptica	II	France		Homo sapiens		PRJEB49946
2343	FR5825	B. bronchiseptica	II	France		Homo sapiens		PRJEB49946
2344	FR5850	B. bronchiseptica	II	France		Homo sapiens		PRJEB49946
2345	FR5854	B. bronchiseptica	II	France		Homo sapiens		PRJEB49946
2346	FR5863	B. bronchiseptica	II	France		pig		PRJEB49946
2347	FR5871	B. bronchiseptica	II	France		pig		PRJEB49946
2348	FR5892	B. bronchiseptica	II	France		Homo sapiens		PRJEB49946
2349	FR5903	B. bronchiseptica	II	France		Homo sapiens		PRJEB49946
2350	FR5908	B. bronchiseptica	II	France		Homo sapiens		PRJEB49946
2351	FR5913	B. bronchiseptica	II	France		Homo sapiens		PRJEB49946
2352	FR5924	B. bronchiseptica	II	France		Homo sapiens		PRJEB49946
2353	FR5936	B. bronchiseptica	II	France		Homo sapiens		PRJEB49946
2354	FR5941	B. bronchiseptica	II	France		pig		PRJEB49946
2355	FR5949	B. bronchiseptica	II	France		Homo sapiens		PRJEB49946
2356	FR5961	B. bronchiseptica	II	France		Homo sapiens		PRJEB49946
2357	FR5962	B. bronchiseptica	II	France		Homo sapiens		PRJEB49946
2358	FR5978	B. bronchiseptica	II	France		Homo sapiens		PRJEB49946
2359	FR6003	B. bronchiseptica	II	France		Homo sapiens		PRJEB49946
2360	FR6015	B. bronchiseptica	II	France		Homo sapiens		PRJEB49946
2361	FR6019	B. bronchiseptica	II	France		Homo sapiens		PRJEB49946
2362	FR6020	B. bronchiseptica	II	France		Homo sapiens		PRJEB49946
2363	FR6021	B. bronchiseptica	II	France		Homo sapiens		PRJEB49946
2364	FR6036	B. bronchiseptica	II	France		Homo sapiens		PRJEB49946
2365	FR6038	B. bronchiseptica	II	France		Homo sapiens		PRJEB49946
2366	FR6076	B. bronchiseptica	II	France		Homo sapiens		PRJEB49946
2367	FR6078	B. bronchiseptica	II	France		Homo sapiens		PRJEB49946
2368	FR6082	B. bronchiseptica	II	France		Homo sapiens		PRJEB49946
2369	FR6086	B. bronchiseptica	II	France		Homo sapiens		PRJEB49946
2370	FR6090	B. bronchiseptica	II	France		Homo sapiens		PRJEB49946
2371	FR6169	B. bronchiseptica	II	France		Homo sapiens		PRJEB49946
2372	FR6317	B. bronchiseptica	I,II	France		Homo sapiens		PRJEB49946
2373	FR6353	B. bronchiseptica	II	France		Homo sapiens		PRJEB49946
2374	FR6355	B. bronchiseptica	II	France		Homo sapiens		PRJEB49946
2375	FR6367	B. bronchiseptica	II	France		Homo sapiens		PRJEB49946
2376	FR6392	B. bronchiseptica	I,II	France		Homo sapiens		PRJEB49946
2377	FR6396	B. bronchiseptica	II	France		Homo sapiens		PRJEB49946
2378	FR6420	B. bronchiseptica	II	France		Homo sapiens		PRJEB49946
2379	FR6452	B. bronchiseptica	II	France		Homo sapiens		PRJEB49946
2380	FR6458	B. bronchiseptica	II	France		Homo sapiens		PRJEB49946
2381	FR6465	B. bronchiseptica	II	France		Homo sapiens		PRJEB49946
2382	FR6546	B. bronchiseptica	II	France		Homo sapiens		PRJEB49946
2383	FR6598	B. bronchiseptica	II	France		Homo sapiens		PRJEB49946
2384	FR6623	B. bronchiseptica	II	France		Homo sapiens		PRJEB49946
2385	FR6664	B. bronchiseptica	II	France		Homo sapiens		PRJEB49946
2432	HT200	B. bronchiseptica	I, II	India	2005			ASM1696619v1; DSM26023; LMG27064; SAMN07733420
10937	FR6175	B. bronchiseptica	II	France	2017			PRJEB49946
10946	FR6195	B. bronchiseptica	I, II	France	2017			PRJEB49946
10954	FR6243	B. bronchiseptica	II	France	2017			PRJEB49946
312	AU10664T	B. flabilis	I	USA	2006	Homo sapiens	yes	LMG28642T CCUG56827T; R-39420
1605	LMG 13501T	B. hinzii	I	Australia	1994	Gallus gallus	yes	ATCC51783T; AWNM01; CCM4584T; CCUG33847T; CIP104527T; DSM11333T; GCA_001548475.1; LRUJ01T; NCTC13199T; PRJNA310373; SAMN04451659; TC58
1918	SV2	B. hinzii	I					GCF_006770325.1
166	LMG 15945T	B. holmesii	I	USA	1983	Homo sapiens	yes	ATCC51541T; CCM4585T; CCUG34073T; CDCF5101T; CP007494.1; DSM13416T; NCTC12912T
1917	H401	B. holmesii	I	USA	2010	Homo sapiens		GCF_009627355.1; SAMN12525349
2688	CIP111920T	B. muralis	I	Japan		Unknown	yes	JCM 30931T; NCIMB 15006T; T6220-3-2bT
506	12822	B. parapertussis	I,II	Germany	1993	Homo sapiens	yes	BX470249; GCF_000195675.1; NC_002928; PRJNA25; PRJNA57615
1038	Bpp5	B. parapertussis	I,II	Unknown				NC_018828.1; NC_018830.1; PRJEA177516; PRJEB143
1749	NCTC5952T	B. parapertussis	I, II	Unknown				522T; ATCC15311T; CCUG413T; DSM13415T; LMG14449T
1750	NCTC10520	B. parapertussis	I, II	Unknown				46758_E01; GCF_900475845.1; LS483424.1; NZ_LS483424.1; SAMEA3905385
1751	NCTC10853	B. parapertussis	I, II	Unknown				45813_D01; GCF_900445795.1; SAMEA3893454
1752	KACC11942	B. parapertussis	I, II	Unknown				ASM342825v1; GCF_003428255.1; SAMN09767464
1755	H889	B. parapertussis	I, II	USA	2012	Homo sapiens		ASM285996v1; GCF_002859965.1; SAMN06124602
1915	Bpp01	B. parapertussis	I, II					GCF_004323615.1
11146	FR6373	B. parapertussis	I, II	France	2017	Homo sapiens		ERR5954357; PRJEB45017; SAMEA8901582
11147	Bpp12822	B. parapertussis	II	Germany		Homo sapiens		ASM19569v1; GCF_000195695.1; SAMEA1705915
507	Tohama I	B. pertussis	I,II,III	Japan	1954	Homo sapiens	yes	BX470248; GCF_000195715.1; NC_002929; PRJNA26; PRJNA57617
510	CS	B. pertussis	I,II,III	China	1951	Homo sapiens		CP002695; PRJNA158859; PRJNA66287
527	A371	B. pertussis	III	USA	1989	Homo sapiens		ERR380559; WTCHG_45803_205
532	B199	B. pertussis	III	USA	1935	Homo sapiens		ERR380564; WTCHG_45803_210
533	B203	B. pertussis	III	USA	1939	Homo sapiens		ERR380565; WTCHG_45803_211
549	H375	B. pertussis	III	USA	2010	Homo sapiens		ERR380581; WTCHG_45803_227
564	H603	B. pertussis	III	USA	2010	Homo sapiens		ERR380596; WTCHG_45803_242
566	H617	B. pertussis	III	USA	2010	Homo sapiens		ERR380598; WTCHG_45803_244
628	UK1_rpt	B. pertussis	III	Unknown				ERR037420
646	L619	B. pertussis	III	Unknown				ERR028876
695	FR145	B. pertussis	III	France				ERR028838
711	FR287	B. pertussis	III	France				ERR028839
762	B1865	B. pertussis	III	Unknown				ERR031102
837	UK3_rpt	B. pertussis	III	Unknown				ERR037422
859	B0887	B. pertussis	I,II	Unknown				ERR031101
960	ERR212373	B. pertussis	I,II	Unknown
961	ERR212374	B. pertussis	I,II	Unknown
999	18323T	B. pertussis	I,II	USA	1946			ASM30694v1; GCF_000306945.1; NC_018518; PRJEA175569; PRJEB144; SAMEA2272749
1006	ERR361848	B. pertussis	I,II	Unknown
1056	B1917	B. pertussis	III	Unknown				ADKV01; GCA_000193595.2; PRJNA199792; PRJNA46277; SAMN02470863
1057	B1920	B. pertussis	III	Unknown				ADKW01; GCA_000193615.2; PRJNA46279; SAMN02470864
1066	H939	B. pertussis	III	Unknown				AXSL02; GCA_000479575.2; PRJNA202170; PRJNA231808; SAMN02436203
1067	I002	B. pertussis	III	Unknown				AXSI02; GCA_000479395.2; PRJNA202173; PRJNA231805; SAMN02436246
1079	STO1-CNMC-0004	B. pertussis	III	Unknown				AXSV02; GCA_000479875.2; PRJNA202178; PRJNA231818; SAMN02436303
1081	STO1-SEAT-0006	B. pertussis	III	Unknown				AXSR02; GCA_000479715.2; PRJNA202195; PRJNA231814; SAMN02436249
1183	B035	B. pertussis	I, II	Unknown				CSMG01; GCA_001193855.1; PRJEB2274; SAMEA751502
1240	B096	B. pertussis	III	Unknown				CSRU01; GCA_001208065.1; PRJEB2274; SAMEA751350
1556	SRR1610566	B. pertussis	III	Unknown
1643	FR6016	B. pertussis	III	France	2015	Homo sapiens		ERR6044829; PRJEB42353
1646	FR6029	B. pertussis	III	France	2015	Homo sapiens		ERR2102161; PRJEB21744
2005	Z020	B. pertussis	III	Australia		Homo sapiens		L2216; SAMN08443717
2006	Y397	B. pertussis	III	Australia		Homo sapiens		L2217; SAMN08443718
2050	L15249	B. pertussis	III	China	2015	Homo sapiens		PRJNA489102; SAMN09947493; SRS4432928
2051	L15141	B. pertussis	III	China	2015	Homo sapiens		PRJNA489102; SAMN09947490; SRS4432925
2052	L15189	B. pertussis	III	China	2015	Homo sapiens		PRJNA489102; SAMN09947491; SRS4432926
2053	L14302	B. pertussis	III	China	2014	Homo sapiens		PRJNA489102; SAMN09947477; SRS4432925
2054	L14298	B. pertussis	III	China	2014	Homo sapiens		PRJNA489102; SAMN09947476; SRS4432924
2055	L14401	B. pertussis	III	China	2014	Homo sapiens		PRJNA489102; SAMN09947476; SRS4432923
2056	L14394	B. pertussis	III	China	2014	Homo sapiens		PRJNA489102; SAMN09947478; SRS4432922
2057	L15022	B. pertussis	III	China	2015	Homo sapiens		PRJNA489102; SAMN09947481; SRS4432921
2058	L14404	B. pertussis	III	China	2014	Homo sapiens		PRJNA489102; SAMN09947480; SRS4432920
2059	L15048	B. pertussis	III	China	2015	Homo sapiens		PRJNA489102; SAMN09947483; SRS4432919
2060	L15023	B. pertussis	III	China	2015	Homo sapiens		PRJNA489102; SAMN09947482; SRS4432918
2061	L15080	B. pertussis	III	China	2015	Homo sapiens		PRJNA489102; SAMN09947485; SRS4432917
2062	L15053	B. pertussis	III	China	2015	Homo sapiens		PRJNA489102; SAMN09947484; SRS4432916
2063	L15690	B. pertussis	III	China	2015	Homo sapiens		PRJNA489102; SAMN09947503; SRS4432915
2064	L15592	B. pertussis	III	China	2015	Homo sapiens		PRJNA489102; SAMN09947502; SRS4432914
2065	L15581	B. pertussis	III	China	2015	Homo sapiens		PRJNA489102; SAMN09947501; SRS4432913
2066	L15556	B. pertussis	III	China	2015	Homo sapiens		PRJNA489102; SAMN09947500; SRS4432912
2067	L15497	B. pertussis	III	China	2015	Homo sapiens		PRJNA489102; SAMN09947499; SRS4432911
2068	L15495	B. pertussis	III	China	2015	Homo sapiens		PRJNA489102; SAMN09947498; SRS4432910
2069	L15466	B. pertussis	III	China	2015	Homo sapiens		PRJNA489102; SAMN09947497; SRS4432909
2070	L15360	B. pertussis	III	China	2015	Homo sapiens		PRJNA489102; SAMN09947496; SRS4432908
2071	L15803	B. pertussis	III	China	2015	Homo sapiens		PRJNA489102; SAMN09947505; SRS4432907
2072	L15711	B. pertussis	III	China	2015	Homo sapiens		PRJNA489102; SAMN09947504; SRS4432906
2073	L12030	B. pertussis	III	China	2012	Homo sapiens		PRJNA489102; SAMN09947456; SRS4432905
2074	L12072	B. pertussis	III	China	2012	Homo sapiens		PRJNA489102; SAMN09947457; SRS4432904
2075	L12152	B. pertussis	III	China	2012	Homo sapiens		PRJNA489102; SAMN09947458; SRS4432903
2076	L13030	B. pertussis	III	China	2013	Homo sapiens		PRJNA489102; SAMN09947459; SRS4432902
2077	L13038	B. pertussis	III	China	2013	Homo sapiens		PRJNA489102; SAMN09947460; SRS4432901
2078	L13055	B. pertussis	III	China	2013	Homo sapiens		PRJNA489102; SRS4432900
2079	L13091	B. pertussis	III	China	2013	Homo sapiens		PRJNA489102; SAMN09947462; SRS4432899
2080	L13118	B. pertussis	III	China	2013	Homo sapiens		PRJNA489102; SAMN09947463; SRS4432898
2081	L13159	B. pertussis	III	China	2013	Homo sapiens		PRJNA489102; SAMN09947464; SRS4432897
2082	L14018	B. pertussis	III	China	2014	Homo sapiens		PRJNA489102; SAMN09947465; SRS4432896
2083	L14182	B. pertussis	III	China	2014	Homo sapiens		PRJNA489102; SAMN09947470; SRS4432895
2084	L14184	B. pertussis	III	China	2014	Homo sapiens		PRJNA489102; SAMN09947471; SRS4432894
2085	L14233	B. pertussis	III	China	2014	Homo sapiens		PRJNA489102; SAMN09947472; SRS4432893
2086	L14238	B. pertussis	III	China	2014	Homo sapiens		PRJNA489102; SAMN09947473; SRS4432892
2087	L14050	B. pertussis	III	China	2014	Homo sapiens		PRJNA489102; SAMN09947466; SRS4432891
2088	L14114	B. pertussis	III	China	2014	Homo sapiens		PRJNA489102; SAMN09947467; SRS4432890
2089	L14149	B. pertussis	III	China	2014	Homo sapiens		PRJNA489102; SAMN09947468; SRS4432889
2090	L14179	B. pertussis	III	China	2014	Homo sapiens		PRJNA489102; SAMN09947469; SRS4432888
2091	L15306	B. pertussis	III	China	2015	Homo sapiens		PRJNA489102; SAMN09947494; SRS4432887
2092	L15316	B. pertussis	III	China	2015	Homo sapiens		PRJNA489102; SAMN09947495; SRS4432886
2093	L14260	B. pertussis	III	China	2014	Homo sapiens		PRJNA489102; SAMN09947474; SRS4432885
2094	L14280	B. pertussis	III	China	2014	Homo sapiens		PRJNA489102; SAMN09947475; SRS4432884
2095	L15116	B. pertussis	III	China	2015	Homo sapiens		PRJNA489102; SAMN09947488; SRS4432883
2096	L15121	B. pertussis	III	China	2015	Homo sapiens		PRJNA489102; SAMN09947489; SRS4432882
2097	L15101	B. pertussis	III	China	2015	Homo sapiens		PRJNA489102; SAMN09947486; SRS4432881
2098	L15108	B. pertussis	III	China	2015	Homo sapiens		PRJNA489102; SAMN09947487; SRS4432880
2099	L15221	B. pertussis	III	China	2015	Homo sapiens		PRJNA489102; SAMN09947492; SRS4432879
10007	FDAARGOS_179	B. pertussis	III	USA	1999	Homo sapiens		ASM155839v2; ATCC:BAA-1335D-5; GCA_001558395.2; SAMN03996260
10013	B3582	B. pertussis	III	Sweden	2009	Homo sapiens		ASM130764v1; GCF_001307645.1; SAMN03566783
10015	B3621	B. pertussis	III	France	2008	Homo sapiens		ASM130756v1; GCF_001307565.1; SAMN03491902
10025	CHLA-13	B. pertussis	III	USA	2010	Homo sapiens		gbp18v01; GCF_000479415.1; SAMN02436245
10027	CHLA-20	B. pertussis	III	USA	2010	Homo sapiens		gbp20v01; GCF_000479915.1; SAMN02436244
10028	CHLA-26	B. pertussis	III	USA	2010	Homo sapiens		gbp21v01; GCF_000479935.1; SAMN02436198
10056	FR3469	B. pertussis	I, II	France	2005	Homo sapiens		ERR5101985; PRJEB42353; SAMEA7765871
10140	FR4930	B. pertussis	III	France	2011	Homo sapiens		ERR2102127; PRJEB21744; SAMEA7765913
10144	FR4953	B. pertussis	III	France	2011	Homo sapiens		ERR5102026; PRJEB42353; SAMEA7765912
10145	FR4964	B. pertussis	III	France	2011	Homo sapiens		ERR5102028; PRJEB42353; SAMEA7765914
10148	FR5009	B. pertussis	III	France	2011	Homo sapiens		ERR2102129; PRJEB21744; SAMEA104210831
10165	FR5302	B. pertussis	III	France	2012	Homo sapiens		ERR5102044; PRJEB42353; SAMEA7765931
10219	FR6005	B. pertussis	III	France	2015	Homo sapiens		ERR2102157; PRJEB21744; SAMEA104210859
10220	FR6006	B. pertussis	III	France	2015	Homo sapiens		ERR2102158; PRJEB21744; SAMEA104210860
10223	FR6022	B. pertussis	III	France	2015	Homo sapiens		ERR2102160; PRJEB21744; SAMEA104210862
10408	5456-P2M	B. pertussis	III	France	1953	Homo sapiens		ERR6044068; PRJEB42353; SAMEA8901098
10412	FR3469-P2M	B. pertussis	III	France	2005	Homo sapiens		ERR5101985; PRJEB42353; SAMEA7765871
10415	FR4202-P2M	B. pertussis	III	France	2009			PRJEB42353
10416	FR4624-P2M	B. pertussis	III	France	2009	Homo sapiens		ERR5101990; PRJEB42353; SAMEA7765876
10418	FR4929-P2M	B. pertussis	III	France	2011	Homo sapiens		ERR2102126; PRJEB21744; SAMEA104210828
10459	FR6115	B. pertussis	III	France	2016	Homo sapiens		ERR6044838; PRJEB42353; SAMEA8901790
10461	FR6117	B. pertussis	III	France	2016	Homo sapiens		ERR6044840; PRJEB42353; SAMEA8901792
10463	FR6134	B. pertussis	III	France	2016	Homo sapiens		ERR6044842; PRJEB42353; SAMEA8901794
10503	FR4991	B. pertussis	III	France	2011	Homo sapiens		ERR2102128; PRJEB21744; SAMEA104210830
10527	TN0006	B. pertussis	III	Tunisia	2014	Homo sapiens		ERR2658141; PRJEB27412; SAMEA4752847
10528	TN0007	B. pertussis	III	Tunisia	2014	Homo sapiens		ERR2658142; PRJEB27412; SAMEA4752848
10614	FR4808	B. pertussis	III	France	2011	Homo sapiens		ERR6044358; PRJEB42353; SAMEA8901387
10673	FR5015	B. pertussis	III	France	2011			PRJEB42353
10674	FR5016	B. pertussis	III	France	2011			PRJEB42353
10730	FR5258	B. pertussis	III	France	2012	Homo sapiens		ERR6044960; PRJEB42353; SAMEA8901542
10731	FR5259	B. pertussis	III	France	2012	Homo sapiens		ERR5102040; PRJEB42353; SAMEA7765927
10868	FR5731	B. pertussis	III	France	2013	Homo sapiens		ERR6044750; PRJEB42353; SAMEA8901702
10992	FR5006	B. pertussis	III	France	2011	Homo sapiens		PRJEB42353; SAMEA8901465 ERR6044515
10994	FR5013	B. pertussis	III	France	2011	Homo sapiens		ERR6044517; PRJEB42353; SAMEA8901467
11000	FR5344	B. pertussis	III	France	2012	Homo sapiens		ERR6044630; PRJEB42353; SAMEA8901582
11171	FR6395	B. pertussis	III	France	2017	Homo sapiens		ERR6044878; PRJEB42353; SAMEA8901830
11180	FR6419	B. pertussis	III	France	2017	Homo sapiens		ERR5102140; PRJEB42353; SAMEA7766027
11181	FR6424	B. pertussis	III	France	2017	Homo sapiens		ERR5102141; PRJEB42353; SAMEA7766028
11235	FR4995	B. pertussis	III	France	2011	Homo sapiens		ERR6044507; PRJEB42353; SAMEA8901457
11342	FR0619	B. pertussis	I, II	France	1997	Homo sapiens		ERR6044152; PRJEB42353; SAMEA8901182
11375	FR3056	B. pertussis	I, II	France	2003	Homo sapiens		ERR6044233; PRJEB42353; SAMEA8901263
11547	FR6576	B. pertussis	III	France	2018	Homo sapiens		ERR6044898; PRJEB42353; SAMEA8901850
11548	FR6583	B. pertussis	III	France	2018	Homo sapiens		ERR6044899; PRJEB42353; SAMEA8901851
11590	FR6597	B. pertussis	III	France	2018	Homo sapiens		ERR6044900; PRJEB42353; SAMEA8901852
11599	FR6625	B. pertussis	III	France	2018	Homo sapiens		ERR5102167; PRJEB42353; SAMEA7766054
11601	FR6632	B. pertussis	III	France	2018	Homo sapiens		ERR5102169; PRJEB42353; SAMEA7766056
11621	FR6648	B. pertussis	III	France	2018	Homo sapiens		ERR6044908; PRJEB42353; SAMEA8901860
11624	FR6663	B. pertussis	III	France	2018	Homo sapiens		ERR6044911; PRJEB42353; SAMEA8901863
11851	FR6807	B. pertussis	III	France	2019			PRJEB42353
11852	FR6812	B. pertussis	III	France	2019			PRJEB42353
12189	B1836	B. pertussis	III	The Netherlands	1999	Homo sapiens		5463_3#3; GCF_001194605.1; SAMEA2015291
508	DSM 12804T	B. petrii	I	Germany	1998	soil	yes	AM902716; CCUG 43448T; GCA_000067205.1; NC_010170; PRJNA28135; PRJNA61631; Se-1111RT
313	HI4681	B. pseudohinzii	I	USA	2012	mouse		GCF_001698185.1
1031	8-296-03T	B. pseudohinzii	I	USA	2008	mouse	yes	DSM106160T; GCF_000657795.2; NCTC13808T; NRRLB-59942T; SAMN02263900; SRR942667
311	LMG28641T	B. sputigena	I	Sweden	2008	Homo sapiens	yes	CCUG56478T; R-39474
265	LMG 13506T	B. trematum	I	Germany	1993	Homo sapiens	yes	7642_7#39; ATCC51541T; CCUG34073T; CDCF5101T; CIP104394T; DSM13416T; GCF_900078335.1; NCTC12912T; SAMEA1982609
1920	F581	B. trematum	I					GCF_003991115.1
2173	E202	B. trematum	I	China		Homo sapiens		ASM1138696v1; GCA_011386965.1; SAMN14206056
2689	CIP111921T	B. tumbae	I	Japan		Unknown	yes	JCM 30934T; NCIMB 15008T; T6713-1-3bT
2690	CIP111922T	B. tumulicola	I	Japan		Unknown	yes	JCM 30935T; NCIMB 15007T; T6517-1-4bT
266	AU9795	Bordetella genogroup 1	I	USA	2005	Homo sapiens	yes	ASM226143v1; GCF_002261435.1; SAMN06767132
268	AU17610	Bordetella genogroup 1	I	USA	2009	Homo sapiens		ASM226133v1; GCF_002261335.1
306	AU16122	Bordetella genogroup 10	I	USA	2008	Homo sapiens	yes	ASM226122v1; GCF_002261225.1; SAMN06767138
308	AU8856	Bordetella genogroup 11	I	USA	2005	Homo sapiens	yes	ASM226121v1; GCF_002261215.1; SAMN06767131
309	AU6712	Bordetella genogroup 12	I	USA	2004	Homo sapiens	yes	ASM226135v1; GCF_002261355.1; SAMN06767128
310	AU7206	Bordetella genogroup 13	I	USA	2004	Homo sapiens	yes	ASM211966v1; GCF_002119665.1; SAMN06767129
271	AU8256	Bordetella genogroup 2	I	USA	2004	Homo sapiens	yes	ASM226134v1; GCF_002261345.1; SAMN06767130
1084	J51	Bordetella genogroup 2	I	Unknown				GCA_000518965.1; JAEP01; PRJNA202358; SAMN02584952
286	AU9919	Bordetella genogroup 4	I	USA	2005	Homo sapiens	yes	ASM226118v1; GCF_002261185.1; SAMN06767133
287	AU14378	Bordetella genogroup 4	I	USA	2007	Homo sapiens		ASM226129v1; GCF_002261295.1; SAMN06767136
289	AU10456	Bordetella genogroup 5	I	USA	2005	Homo sapiens	yes	ASM226131v1; GCF_002261315.1; SAMN06767134
290	AU14646	Bordetella genogroup 5	I	USA	2007	Homo sapiens		ASM226147v1; GCF_002261475.1; SAMN06767137
291	AU3139	Bordetella genogroup 6	I	USA	2001	Homo sapiens		ASM226136v1; GCF_002261365.1; SAMN06767127
297	AU22978	Bordetella genogroup 6	I	USA	2011	Homo sapiens		ASM211970v1; GCF_002119705.1; SAMN06767144
299	AU18089	Bordetella genogroup 7	I	USA	2009	Homo sapiens		ASM226126v1; GCF_002261265.1; SAMN06767141
301	AU23756	Bordetella genogroup 7	I	USA	2011	Homo sapiens		ASM226141v1; GCF_002261415.1; SAMN06767145
1083	J49	Bordetella genogroup 7	I	Unknown		environment	yes	ASM51884v1; GCA_000518845.1; JAEJ01; PRJNA202366; SAMN02584960
302	AU19157	Bordetella genogroup 8	I	USA	2009	Homo sapiens	yes	ASM211968v1; GCF_002119685.1; SAMN06767142
304	AU14267	Bordetella genogroup 9	I	USA	2007	Homo sapiens	yes	ASM211974v1; GCF_002119745.1; SAMN06767135
305	AU17164	Bordetella genogroup 9	I	USA	2008	Homo sapiens		ASM211972v1; GCF_002119725.1; SAMN06767139
303	AU21707	Bordetella sp.	I	USA	2011	Homo sapiens	yes	ASM226142v1; GCF_002261425.1; SAMN06767143
1021	FB-8	Bordetella sp.	I	Germany	2008		yes	ARNH01; ASM38218v1; DSM24873; GCA_000382185.1; GCF_000382185.1; PRJNA187096; PRJNA200428; SAMN02440498
2693	N	Bordetella sp.	I	China	2014	environment	yes	ASM143339v1; GCF_001433395.1; SAMN04219331
2694	H567	Bordetella sp.	I	USA	2010	Homo sapiens	yes	ASM170429v1; GCF_001704295.1; SAMN03940794
2695	DE0060	Bordetella sp.	I	USA	2018	environment	yes	ASM767996v1; GCF_007679965.1; SAMN11792220
2696	BOR01	Bordetella sp.	I	USA		environment	yes	ASM1921888v1; GCF_019218885.1; SAMN19994144
2697	BT-1-9.2	Bordetella sp.	I	Vietnam	2108	environment	yes	ASM1774559v1; GCF_017745595.1; SAMN13166181
2698	BMC_SI_3	Bordetella sp.	I	India	2020	environment	yes	ASM1735624v1; GCF_017356245.1; SAMN18228559
Project name:
I	Bordetella genus phylogeny
II	B. bronchiseptica phylogeny
III	B. pertussis phylogeny
Individual accession numbers are in process and will be provided at revision
